# A cheater founds the winning lineages during evolution of a novel metabolic pathway

**DOI:** 10.1101/2025.01.26.634942

**Authors:** Karl A. Widney, Lauren C. Phillips, Leo M. Rusch, Shelley D. Copley

## Abstract

Underground metabolic pathways—leaks in the metabolic network caused by promiscuous enzyme activities and non-enzymatic transformations—can provide the starting point for emergence of novel protopathways if a mutation or environmental change increases flux to a physiologically significant level. This early stage in the evolution of metabolic pathways is typically hidden from our view. We have evolved a novel protopathway in Δ*pdxB E. coli*, which lacks an enzyme required for synthesis of the essential cofactor pyridoxal 5′-phosphate (PLP). This protopathway is comprised of four steps catalyzed by promiscuous enzymes that are still serving their native functions. Complex population dynamics occurred during the evolution experiment. The dominant strain after 150 population doublings, JK1, had acquired four mutations. We constructed every intermediate between the Δ*pdxB* strain and JK1 and identified the order in which mutations arose in JK1 and the physiological effect of each. Three of the mutations together increased the PLP accumulation rate by 32-fold. The second mutation created a cheater that was less fit on its own but thrived in the population by scavenging nutrients released from the fragile parental cells. Notably, the dominant lineages at the end of the experiment all derived from this cheater strain.
