## Supplementary Data Set 1 - Mutations in evolving population for "A cheater founds the winning lineages during evolution of a novel metabolic pathway"

### Sheet: Mutations in Muller diagram
clone(s)					gene	abbreviation	position	mutation		frequency	description
gDNA harvested from frozen population after 18 population doublings of evolution
					gapA →	gapA*	1857656	G→T	G210V (GGT→GTT)	0.03	glyceraldehyde‑3‑phosphate dehydrogenase A
					gapA →	gapA**	1857500	T→A	L158Q (CTG→CAG)	0.2	glyceraldehyde‑3‑phosphate dehydrogenase A
					gapA →	gapA***	1857127	G→A	D34N (GAC→AAC)	0.14	glyceraldehyde‑3‑phosphate dehydrogenase A
					aspC ←	aspC*	981020	A→T	V49E (GTG→GAG)	0.12	aspartate aminotransferase, PLP‑dependent
					aspC ←	aspC**	980916	Δ1 bp	coding (250/1191 nt)	0.06	aspartate aminotransferase, PLP‑dependent
gDNA harvested from frozen population after 27 population doublings of evolution
					gapA →	gapA*	1857656	G→T	G210V (GGT→GTT)	0.36	glyceraldehyde‑3‑phosphate dehydrogenase A
					rpoS ←	rpoS*	2,860,813:1	+T	coding (98/993 nt)	0.41	RNA polymerase, sigma S (sigma 38) factor
					gapA →	gapA**	1857500	T→A	L158Q (CTG→CAG)	0.28	glyceraldehyde‑3‑phosphate dehydrogenase A
					rpoS ←	rpoS**	2860512	Δ4 bp	coding (396‑399/993 nt)	0.15	RNA polymerase, sigma S (sigma 38) factor
					rpoS ←	rpoS***	2,860,351:1	+T	coding (560/993 nt)	0.13	RNA polymerase, sigma S (sigma 38) factor
					gapA →	gapA***	1857127	G→A	D34N (GAC→AAC)	0.05	glyceraldehyde‑3‑phosphate dehydrogenase A
					mukF →	mukF*	970610	G→A	R279H (CGC→CAC)	0.09	chromosome condensin MukBEF, kleisin‑like subunit, binds calcium
gDNA harvested from frozen population after 31 population doublings of evolution
					gapA →	gapA*	1857656	G→T	G210V (GGT→GTT)	0.803	glyceraldehyde‑3‑phosphate dehydrogenase A
					rpoS ←	rpoS*	2,860,813:1	+T	coding (98/993 nt)	0.756	RNA polymerase, sigma S (sigma 38) factor
					ybhA ←	ybhA*	793733	G→A	P52L (CCT→CTT)	0.78	pyridoxal phosphate (PLP) phosphatase
					206 kb amp.		592434 - 798903		large amplification		average coverage, 74; coverage in amplification, 100
					acrZ - pgl	Δ	790370 - 794183	Δ3812 bp	large deletion	0.153	deletion spanning the molybdate transport operon, ybhA and part of pgl
					mukF →	mukF*	970610	G→A	R279H (CGC→CAC)	0.168	chromosome condensin MukBEF, kleisin‑like subunit, binds calcium
gDNA harvested from frozen population after 38 population doublings of evolution
					gapA →	gapA*	1857656	G→T	G210V (GGT→GTT)	1	glyceraldehyde‑3‑phosphate dehydrogenase A
					rpoS ←	rpoS*	2,860,813:1	+T	coding (98/993 nt)	1	RNA polymerase, sigma S (sigma 38) factor
					ybhA ←	ybhA*	793733	G→A	P52L (CCT→CTT)	1	pyridoxal phosphate (PLP) phosphatase
					206 kb amp.		592434 - 798903		large amplification		average coverage, 141; coverage in amplification, 220
					acrZ - pgl	Δ	790370 - 794183	Δ3812 bp	large deletion	0.161	deletion spanning the molybdate transport operon, ybhA and part of pgl
gDNA harvested from frozen population after 44 population doublings of evolution
					gapA →	gapA*	1857656	G→T	G210V (GGT→GTT)	1	glyceraldehyde‑3‑phosphate dehydrogenase A
					rpoS ←	rpoS*	2,860,813:1	+T	coding (98/993 nt)	1	RNA polymerase, sigma S (sigma 38) factor
					ybhA ←	ybhA*	793733	G→A	P52L (CCT→CTT)	1	pyridoxal phosphate (PLP) phosphatase
					206 kb amp.		592434 - 798903		large amplification		average coverage, 103; coverage in amplification, 200
					acrZ - pgl	Δ	790370 - 794183	Δ3812 bp	large deletion	0.017	deletion spanning the molybdate transport operon, ybhA and part of pgl
gDNA harvested from frozen population after 63 population doublings of evolution
					gapA →	gapA*	1857656	G→T	G210V (GGT→GTT)	1	glyceraldehyde‑3‑phosphate dehydrogenase A
					rpoS ←	rpoS*	2,860,813:1	+T	coding (98/993 nt)	1	RNA polymerase, sigma S (sigma 38) factor
					ybhA ←	ybhA*	793733	G→A	P52L (CCT→CTT)	1	pyridoxal phosphate (PLP) phosphatase
					206 kb amp.		592434 - 798903		large amplification		average coverage, 92; coverage in amplification, 250
gDNA harvested from frozen population after 82 population doublings of evolution
					gapA →	gapA*	1857656	G→T	G210V (GGT→GTT)	1	glyceraldehyde‑3‑phosphate dehydrogenase A
					rpoS ←	rpoS*	2,860,813:1	+T	coding (98/993 nt)	1	RNA polymerase, sigma S (sigma 38) factor
					ybhA ←	ybhA*	793733	G→A	P52L (CCT→CTT)	1	pyridoxal phosphate (PLP) phosphatase
					206 kb amp.		592434 - 798903		large amplification		average coverage, 70; coverage in amplification, 150
					yqiG →	yqiG*	3181488	T→G	pseudogene (709/2445 nt)	0.063	pseudogene; fimbrial export usher family;putative membrane; Not classified; putative membrane protein
					acrZ - pgl	Δ	790370 - 794183	Δ3812 bp	large deletion	0.096	deletion spanning the molybdate transport operon, ybhA and part of pgl
					ydhZ ← / → pykF	pykF*	1749851	IS2 (–) +5 bp	intergenic (‑453/‑100)	0.068	uncharacterized protein/pyruvate kinase I
					pykF	pykF*	1750016	+IS5	gene disruption by insertion element IS5	0.083	pyruvate kinase I
gDNA harvested from frozen population after 102 population doublings of evolution
					gapA →	gapA*	1857656	G→T	G210V (GGT→GTT)	1	glyceraldehyde‑3‑phosphate dehydrogenase A
					rpoS ←	rpoS*	2,860,813:1	+T	coding (98/993 nt)	1	RNA polymerase, sigma S (sigma 38) factor
					ybhA ←	ybhA*	793733	G→A	P52L (CCT→CTT)	1	pyridoxal phosphate (PLP) phosphatase
					206 kb amp.		592434 - 798903		large amplification		average coverage, 88; coverage in amplification, 100
					yqiG →	yqiG*	3181488	T→G	pseudogene (709/2445 nt)	0.13	pseudogene; fimbrial export usher family;putative membrane; Not classified; putative membrane protein
					acrZ - pgl	Δ	790370 - 794183	Δ3812 bp	large deletion	0.658	deletion spanning the molybdate transport operon, ybhA and part of pgl
					ydhZ ← / → pykF	pykF*	1749851	IS2 (–) +5 bp	intergenic (‑453/‑100)	0.436	uncharacterized protein/pyruvate kinase I
					pykF →	pykF*	1750072	Δ4 bp	coding (118‑121/1413 nt)	0.183	pyruvate kinase I
					pykF	pykF*	1750016	+IS5	gene disruption by insertion element IS5	0.17-0.25	pyruvate kinase I
					rpoC →	rpoC*	4178065	C→A	L930M (CTG→ATG)	0.134	RNA polymerase, beta prime subunit
gDNA harvested from frozen population after 121 population doublings of evolution
					gapA →	gapA*	1857656	G→T	G210V (GGT→GTT)	1	glyceraldehyde‑3‑phosphate dehydrogenase A
					rpoS ←	rpoS*	2,860,813:1	+T	coding (98/993 nt)	1	RNA polymerase, sigma S (sigma 38) factor
					ybhA ←	ybhA*	793733	G→A	P52L (CCT→CTT)	1	pyridoxal phosphate (PLP) phosphatase
					206 kb amp.		592434 - 798903		large amplification		average coverage, 88; coverage in amplification, 95
					yqiG →	yqiG*	3181488	T→G	pseudogene (709/2445 nt)	0.085	pseudogene; fimbrial export usher family;putative membrane; Not classified; putative membrane protein
					acrZ - pgl	Δ	790370 - 794183	Δ3812 bp	large deletion	0.834	deletion spanning the molybdate transport operon, ybhA and part of pgl
					ydhZ ← / → pykF	pykF*	1749851	IS2 (–) +5 bp	intergenic (‑453/‑100)	0.286	uncharacterized protein/pyruvate kinase I
					pykF →	pykF*	1750072	Δ4 bp	coding (118‑121/1413 nt)	0.155	pyruvate kinase I
					pykF	pykF*	1750016	+IS5	gene disruption by insertion element IS5	0.10-0.20	pyruvate kinase I
					rpoC →	rpoC*	4178065	C→A	L930M (CTG→ATG)	0.2	RNA polymerase, beta prime subunit
gDNA harvested from frozen population after 151 population doublings of evolution (inadequate sequencing depth)
					gapA →	gapA*	1857656	G→T	G210V (GGT→GTT)	1	glyceraldehyde‑3‑phosphate dehydrogenase A
					rpoS ←	rpoS*	2,860,813:1	+T	coding (98/993 nt)	1	RNA polymerase, sigma S (sigma 38) factor
					ybhA ←	ybhA*	793733	G→A	P52L (CCT→CTT)	1	pyridoxal phosphate (PLP) phosphatase
					206 kb amp.		592434 - 798903		large amplification		average coverage, 70; coverage in amplification not significantly elevated
					yqiG →	yqiG*	3181488	T→G	pseudogene (709/2445 nt)	0.071	pseudogene; fimbrial export usher family;putative membrane; Not classified; putative membrane protein
					acrZ - pgl	Δ	790370 - 794183	Δ3812 bp	large deletion	0.951	deletion spanning the molybdate transport operon, ybhA and part of pgl
					ydhZ ← / → pykF	pykF*	1749851	IS2 (–) +5 bp	intergenic (‑453/‑100)	0.171	uncharacterized protein/pyruvate kinase I
					rpoC →	rpoC*	4178065	C→A	L930M (CTG→ATG)	0.488	RNA polymerase, beta prime subunit
gDNA harvested from frozen population after 151 population doublings of evolution and overnight growth in LB (158x coverage)
					gapA →	gapA*	1857656	G→T	G210V (GGT→GTT)	1	glyceraldehyde‑3‑phosphate dehydrogenase A
					rpoS ←	rpoS*	2,860,813:1	+T	coding (99/993 nt)	1	RNA polymerase, sigma S (sigma 38) factor
					ybhA ←	ybhA*	793733	G→A	P52L (CCT→CTT)	1	pyridoxal phosphate (PLP) phosphatase
					206 kb amp.		592434 - 798903		large amplification		average coverage, 158; coverage in amplification not significantly elevated
					yqiG →	yqiG*	3181488	T→G	pseudogene (709/2445 nt)	0.05	pseudogene; fimbrial export usher family;putative membrane; Not classified; putative membrane protein
					acrZ - pgl	Δ	790370 - 794183	Δ3812 bp	large deletion	0.885	deletion spanning the molybdate transport operon, ybhA and part of pgl
					pykF →	pykF*	1750072	Δ4 bp	coding (118‑121/1413 nt)	0.076	pyruvate kinase I
					pykF →	pykF*	1751190	C→A	S412R (AGC→AGA)	0.071	pyruvate kinase I
					pykF	pykF*	1750016	+IS5	gene disruption by insertion element IS5	0.087	pyruvate kinase I
					rpoC →	rpoC*	4178065	C→A	L930M (CTG→ATG)	0.527	RNA polymerase, beta prime subunit

### Sheet: All mutations called by Breseq
gene	position	mutation		frequency	description
gDNA harvested from frozen population after 18 population doublings of evolution
leuL ← / → leuO	80675	T→C	intergenic (‑480/‑180)	0.065	leu operon leader peptide/global transcription factor
mutT →	107557	T→C	G9G (GGT→GGC)	0.087	nucleoside triphosphate pyrophosphohydrolase, marked preference for dGTP
yaeR →	208499	G→T	G46W (GGG→TGG)	0.051	putative lyase
paoC ←	296604	C→T	Q14Q (CAG→CAA)	0.058	PaoABC aldehyde oxidoreductase, Moco‑containing subunit
rclR →	316001	G→A	V22M (GTG→ATG)	0.064	reactive chlorine species (RCS)‑specific activator of the rcl genes
codA → / ← cynR	353489	C→T	intergenic (+324/+13)	0.076	cytosine/isoguanine deaminase/transcriptional activator of cyn operon; autorepressor
mhpD →	367795	T→A	D75E (GAT→GAA)	0.074	2‑keto‑4‑pentenoate hydratase
phoR → / → brnQ	414871	C→T	intergenic (+231/‑176)	0.064	sensory histidine kinase in two‑component regulatory system with PhoB/branched‑chain amino acid transport system 2 carrier protein; LIV‑II transport system for Ile, Leu, and Val
ybbC →	523335	C→T	A100V (GCG→GTG)	0.058	putative immunity protein
sfmD →	557638	T→C	L829P (CTG→CCG)	0.06	putative outer membrane export usher protein
fepA ←	607576	G→T	G125G (GGC→GGA)	0.091	iron‑enterobactin outer membrane transporter
entF →	612996	G→A	P1128P (CCG→CCA)	0.056	enterobactin synthase multienzyme complex component, ATP‑dependent
ahpC →	634707	G→A	A103T (GCC→ACC)	0.075	alkyl hydroperoxide reductase, C22 subunit
ybhD ←	795178	C→T	R285H (CGC→CAC)	0.067	putative DNA‑binding transcriptional regulator
ybhL →	815936	C→T	R199R (CGC→CGT)	0.078	UPF0005 family inner membrane protein
kdsB →	966572	A→G	S89G (AGC→GGC)	0.087	3‑deoxy‑manno‑octulosonate cytidylyltransferase
aspC ←	980916	Δ1 bp	coding (250/1191 nt)	0.061	aspartate aminotransferase, PLP‑dependent
aspC ←	981020	A→T	V49E (GTG→GAG)	0.123	aspartate aminotransferase, PLP‑dependent
putA ←	1072091	G→T	L750I (CTC→ATC)	0.089	fused DNA‑binding transcriptional regulator/proline dehydrogenase/pyrroline‑5‑carboxylate dehydrogenase
efeB →	1079782	C→T	S317S (AGC→AGT)	0.06	deferrrochelatase, periplasmic
pyrC ←	1117475	C→T	A197T (GCC→ACC)	0.066	dihydro‑orotase
ycfT ←	1169581	A→T	P347P (CCT→CCA)	0.062	inner membrane protein
narX ←	1272137	C→T	C313Y (TGC→TAC)	0.06	sensory histidine kinase in two‑component regulatory system with NarL
narG →	1275771	A→T	Q151L (CAG→CTG)	0.061	nitrate reductase 1, alpha subunit
narI → / ← rttR	1282421	A→G	intergenic (+439/+101)	0.201	nitrate reductase 1, gamma (cytochrome b(NR)) subunit/rtT sRNA, processed from tyrT transcript
oppB →	1297975	T→C	L274L (TTA→CTA)	0.056	oligopeptide transporter subunit
puuB →	1358537	G→A	A17T (GCA→ACA)	0.07	gamma‑glutamylputrescine oxidoreductase
ycjS →	1371567	C→T	A160V (GCC→GTC)	0.092	putative NADH‑binding oxidoreductase
paaZ ←	1447691	G→A	A70V (GCG→GTG)	0.051	fused oxepin‑CoA hydrolase/3‑oxo‑5,6‑dehydrosuberyl‑CoA semialdehyde dehydrogenase
ydbA →	1460593	C→G	pseudogene (945/2513 nt)	0.159	pseudogene, autotransporter homolog; interrupted by IS2 and IS30
ydbA →	1460752	C→T	pseudogene (1104/2513 nt)	0.083	pseudogene, autotransporter homolog; interrupted by IS2 and IS30
ydbA →	1460761	A→G	pseudogene (1113/2513 nt)	0.115	pseudogene, autotransporter homolog; interrupted by IS2 and IS30
ynbB →	1472890	C→T	S136S (AGC→AGT)	0.074	putative CDP‑diglyceride synthase
cybB →	1485563	G→A	S135S (TCG→TCA)	0.056	cytochrome b561
narZ ←	1534413	G→A	A812V (GCG→GTG)	0.069	nitrate reductase 2 (NRZ), alpha subunit
ydeQ ←	1581854	G→T	L46L (CTC→CTA)	0.056	putative fimbrial‑like adhesin protein
malI ←	1692754	C→T	K228K (AAG→AAA)	0.08	transcriptional repressor of Mal regulon
gapA →	1857127	G→A	D34N (GAC→AAC)	0.14	glyceraldehyde‑3‑phosphate dehydrogenase A
gapA →	1857500	T→A	L158Q (CTG→CAG)	0.2	glyceraldehyde‑3‑phosphate dehydrogenase A
gapA →	1857656	G→T	G210V (GGT→GTT)	0.03	glyceraldehyde‑3‑phosphate dehydrogenase A
tar ←	1965535	C→T	A472T (GCA→ACA)	0.074	methyl‑accepting chemotaxis protein II
wcaB ←	2125628	C→T	A137T (GCG→ACG)	0.082	putative acyl transferase
wcaA ←	2126750	G→A	C43C (TGC→TGT)	0.066	putative glycosyl transferase
yegW ←	2176205	G→A	A19V (GCG→GTG)	0.069	putative DNA‑binding transcriptional regulator
cirA ←	2239294	C→T	G319S (GGC→AGC)	0.084	colicin IA outer membrane receptor and translocator; ferric iron‑catecholate transporter
napF ←	2296670	G→A	L103L (CTG→TTG)	0.073	ferredoxin‑type protein, role in electron transfer to periplasmic nitrate reductase NapA
evgS →	2479342	Δ1 bp	coding (1490/3594 nt)	0.062	hybrid sensory histidine kinase in two‑component regulatory system with EvgA
evgS →	2479343	Δ1 bp	coding (1491/3594 nt)	0.063	hybrid sensory histidine kinase in two‑component regulatory system with EvgA
evgS →	2479344	Δ1 bp	coding (1492/3594 nt)	0.063	hybrid sensory histidine kinase in two‑component regulatory system with EvgA
evgS →	2479345	Δ1 bp	coding (1493/3594 nt)	0.063	hybrid sensory histidine kinase in two‑component regulatory system with EvgA
evgS →	2479346	Δ1 bp	coding (1494/3594 nt)	0.063	hybrid sensory histidine kinase in two‑component regulatory system with EvgA
evgS →	2479347	Δ1 bp	coding (1495/3594 nt)	0.063	hybrid sensory histidine kinase in two‑component regulatory system with EvgA
evgS →	2479348	Δ1 bp	coding (1496/3594 nt)	0.063	hybrid sensory histidine kinase in two‑component regulatory system with EvgA
evgS →	2479349	Δ1 bp	coding (1497/3594 nt)	0.063	hybrid sensory histidine kinase in two‑component regulatory system with EvgA
purL ←	2687876	G→A	P343S (CCT→TCT)	0.059	phosphoribosylformyl‑glycineamide synthetase
yfjK ←	2755355	C→T	L515L (CTG→CTA)	0.051	DEAD/H helicase‑like protein, CP4‑57 putative defective prophage
ispD ←	2865710	G→A	A47V (GCG→GTG)	0.053	4‑diphosphocytidyl‑2C‑methyl‑D‑erythritol synthase
tktA ←	3074828	T→C	D56G (GAC→GGC)	0.061	transketolase 1, thiamine triphosphate‑binding
yghE ←	3105100	G→T	pseudogene (350/963 nt)	0.071	pseudogene, secretion pathway protein, L‑type protein homology; putative general secretion pathway for protein export (GSP)
yghQ ←	3125074	C→T	A232T (GCC→ACC)	0.059	putative inner membrane polysaccharide flippase
ygiD ←	3175683	G→A	S28S (AGC→AGT)	0.091	4,5‑ DOPA‑extradiol‑dioxygenase
ygjJ →	3221911	T→C	L251P (CTA→CCA)	0.075	putative periplasmic protein
agaD →	3279192	C→T	A119V (GCG→GTG)	0.067	N‑acetylgalactosamine‑specific enzyme IID component of PTS
rsmI ←	3286444	C→A	G84V (GGG→GTG)	0.053	16S rRNA C1402 2'‑O‑ribose methyltransferase, SAM‑dependent
lldP →	3771757	G→T	E333D (GAG→GAT)	0.058	L‑lactate permease
yihG ←	4039303	C→T	A220A (GCG→GCA)	0.062	inner membrane protein, inner membrane acyltransferase
menA ←	4110257	G→A	S7S (AGC→AGT)	0.073	1,4‑dihydroxy‑2‑naphthoate octaprenyltransferase
yijE →	4126532	C→T	A166V (GCG→GTG)	0.057	EamA‑like transporter family protein
tyrB → / ← yjbS	4258680	C→T	intergenic (+445/+57)	0.068	tyrosine aminotransferase, tyrosine‑repressible, PLP‑dependent/uncharacterized protein
proP →	4321467	T→C	H383H (CAT→CAC)	0.075	proline/glycine betaine transporter
cadA ←	4346929	G→A	G502G (GGC→GGT)	0.063	lysine decarboxylase, acid‑inducible
pmbA →	4448631	C→T	P286S (CCG→TCG)	0.051	putative antibiotic peptide MccB17 maturation peptidase
nrdG ←	4449801	G→A	V127V (GTC→GTT)	0.095	anaerobic ribonucleotide reductase activating protein
hsdR ←	4575820	C→T	pseudogene (813/3567 nt)	0.085	pseudogene, premature stop codon, host restriction; endonuclease R
gDNA harvested from frozen population after 27 population doublings of evolution
yabI →	68486	T→G	L217V (TTG→GTG)	0.239	DedA family inner membrane protein
ykfM ←	235019	C→A	V69L (GTA→TTA)	0.111	lethality reduction protein, putative inner membrane protein
mukF →	970610	G→A	R279H (CGC→CAC)	0.086	chromosome condensin MukBEF, kleisin‑like subunit, binds calcium
aspC ← / ← ompF	981179	T→C	intergenic (‑14/+171)	0.106	aspartate aminotransferase, PLP‑dependent/outer membrane porin 1a (Ia;b;F)
icdC →	1206880	T→C	pseudogene (12/165 nt)	0.056	pseudogene, isocitrate dehydrogenase C‑terminal gene fragment; idcC' is a 54 codon 3' gene fragment created during e14 prophage insertion
ydbA →	1460593	C→G	pseudogene (945/2513 nt)	0.069	pseudogene, autotransporter homolog; interrupted by IS2 and IS30
ydbA →	1460896	C→T	pseudogene (1248/2513 nt)	0.052	pseudogene, autotransporter homolog; interrupted by IS2 and IS30
rsxC →	1703071	A→T	A632A (GCA→GCT)	0.081	SoxR iron‑sulfur cluster reduction factor component; putative membrane‑associated NADH oxidoreductase of electron transport complex
rsxC →	1703101	C→G	A642A (GCC→GCG)	0.058	SoxR iron‑sulfur cluster reduction factor component; putative membrane‑associated NADH oxidoreductase of electron transport complex
gapA →	1857127	G→A	D34N (GAC→AAC)	0.053	glyceraldehyde‑3‑phosphate dehydrogenase A
gapA →	1857500	T→A	L158Q (CTG→CAG)	0.276	glyceraldehyde‑3‑phosphate dehydrogenase A
gapA →	1857656	G→T	G210V (GGT→GTT)	0.357	glyceraldehyde‑3‑phosphate dehydrogenase A
gatY ← / ← fbaB	2170713	C→A	intergenic (‑30/+278)	0.253	D‑tagatose 1,6‑bisphosphate aldolase 2, catalytic subunit/fructose‑bisphosphate aldolase class I
gatY ← / ← fbaB	2170724	G→T	intergenic (‑41/+267)	0.153	D‑tagatose 1,6‑bisphosphate aldolase 2, catalytic subunit/fructose‑bisphosphate aldolase class I
eco → / ← mqo	2298128	C→T	intergenic (+256/+459)	0.068	ecotin, a serine protease inhibitor/malate dehydrogenase, FAD/NAD(P)‑binding domain
ackA →	2406961	IS5 (–) +4 bp	coding (13‑16/1203 nt)	0.118	acetate kinase A and propionate kinase 2
gtrS →	2463906	C→A	Q433K (CAA→AAA)	0.212	serotype‑specific glucosyl transferase, CPS‑53 (KpLE1) prophage
ascB →	2835260	T→G	D304E (GAT→GAG)	0.112	cryptic 6‑phospho‑beta‑glucosidase
rpoS ←	2,860,351:1	+T	coding (560/993 nt)	0.129	RNA polymerase, sigma S (sigma 38) factor
rpoS ←	2860512	Δ4 bp	coding (396‑399/993 nt)	0.145	RNA polymerase, sigma S (sigma 38) factor
rpoS ←	2,860,813:1	+T	coding (98/993 nt)	0.405	RNA polymerase, sigma S (sigma 38) factor
gDNA harvested from frozen population after 31 population doublings of evolution
rrlH →	223059	C→A	noncoding (814/2904 nt)	0.095	23S ribosomal RNA of rrnH operon
yagK ←	288581	T→C	T27A (ACT→GCT)	0.055	CP4‑6 prophage; conserved protein
prpE →	349090	C→T	P225L (CCG→CTG)	0.053	propionate‑‑CoA ligase
lysY → / → lysZ	776710	A→T	intergenic (+32/‑115)	0.068	tRNA‑Lys/tRNA‑Lys
ybhA ←	793733	G→A	P52L (CCT→CTT)	0.775	pyridoxal phosphate (PLP) phosphatase
ybiT → / ← ybiU	853110	G→A	intergenic (+99/+142)	0.053	putative transporter subunit of ABC superfamily: ATP‑binding component/DUF1479 family protein
dmsA →	936819	C→T	F135F (TTC→TTT)	0.055	dimethyl sulfoxide reductase, anaerobic, subunit A
mukF →	970610	G→A	R279H (CGC→CAC)	0.168	chromosome condensin MukBEF, kleisin‑like subunit, binds calcium
mfd ←	1168409	G→A	Q338* (CAG→TAG)	0.058	transcription‑repair coupling factor
nagK →	1174065	A→T	D6V (GAT→GTT)	0.052	N‑acetyl‑D‑glucosamine kinase
tfaE ←	1204060	G→A	N172N (AAC→AAT)	0.056	e14 prophage; putative tail fiber assembly protein
hemA →	1260406	G→T	D413Y (GAC→TAC)	0.065	glutamyl tRNA reductase
yciQ →	1320618	C→T	A539V (GCA→GTA)	0.066	enhancer of membrane protein expression; putative inner membrane protein
insH1 ←	1422279	C→A	pseudogene (705/981 nt)	0.069	IS5 transposase and trans‑activator;IS, phage, Tn; Transposon‑related functions; extrachromosomal; transposon related
ydcT →	1507275	G→A	A68T (GCC→ACC)	0.069	putative spermidine/putrescine transporter subunit
intQ →	1646101	A→T	pseudogene (294/1158 nt)	0.055	pseudogene, Qin prophage; phage integrase family;Phage or Prophage Related
folM →	1675623	G→A	A131T (GCC→ACC)	0.051	dihydromonapterin reductase, NADPH‑dependent; dihydrofolate reductase isozyme
rsxC →	1702966	T→A	R597R (CGT→CGA)	0.118	SoxR iron‑sulfur cluster reduction factor component; putative membrane‑associated NADH oxidoreductase of electron transport complex
ydhB ←	1733258	C→T	S266S (TCG→TCA)	0.054	LysR family putative transcriptional regulator
ydiJ ←	1760338	C→T	V869I (GTA→ATA)	0.055	putative FAD‑linked oxidoreductase
pheS ←	1792279	G→A	Y307Y (TAC→TAT)	0.057	phenylalanine tRNA synthetase, alpha subunit
astC ←	1826017	C→T	G75S (GGC→AGC)	0.05	succinylornithine transaminase, PLP‑dependent
gapA →	1857656	G→T	G210V (GGT→GTT)	0.803	glyceraldehyde‑3‑phosphate dehydrogenase A
edd ←	1928288	G→A	R192C (CGT→TGT)	0.069	6‑phosphogluconate dehydratase
sibA → / → sibB	2146979	C→A	intergenic (+47/‑146)	0.058	sRNA antisense regulator of toxic IbsA protein/sRNA antisense regulator of toxic IbsB protein
sibA → / → sibB	2146984	T→A	intergenic (+52/‑141)	0.052	sRNA antisense regulator of toxic IbsA protein/sRNA antisense regulator of toxic IbsB protein
mdtC →	2153908	G→A	R681H (CGC→CAC)	0.059	multidrug efflux system, subunit C
arnB →	2360055	G→A	D217N (GAC→AAC)	0.051	uridine 5'‑(beta‑1‑threo‑pentapyranosyl‑4‑ulose diphosphate) aminotransferase, PLP‑dependent
sseA → / → ryfA	2646837	C→A	intergenic (+139/‑377)	0.065	3‑mercaptopyruvate sulfurtransferase/novel sRNA, function unknown
yqaB ← / ← argQ	2811130	G→A	intergenic (‑268/+13)	0.078	fructose‑1‑P and 6‑phosphogluconate phosphatase/tRNA‑Arg
yqaB ← / ← argQ	2811133	A→T	intergenic (‑271/+10)	0.079	fructose‑1‑P and 6‑phosphogluconate phosphatase/tRNA‑Arg
rpoS ←	2,860,813:1	+T	coding (98/993 nt)	0.756	RNA polymerase, sigma S (sigma 38) factor
agaB →	3277634	G→A	V36M (GTG→ATG)	0.059	N‑acetylgalactosamine‑specific enzyme IIB component of PTS
yicI ←	3826368	G→T	H510Q (CAC→CAA)	0.055	putative alpha‑glucosidase
glvC ←	3855590	G→A	pseudogene (1374/1617 nt)	0.053	pseudogene, arbutin specific enzyme IIC component of PTS;enzyme; Transport of small molecules: Carbohydrates, organic acids, alcohols; PTS system, arbutin‑like IIB component; PTS system, arbutin‑like IIC component
acrZ - pgl	790370 - 794183	Δ3812 bp	large deletion	0.153	deletion spanning the molybdate transport operon, ybhA and part of pgl
206 kb amp.	592434 - 798903		large amplification		average coverage, 74; coverage in amplification, 100
gDNA harvested from frozen population after 38 population doublings of evolution
ykfM ←	235022	G→T	H68N (CAT→AAT)	0.18	lethality reduction protein, putative inner membrane protein
codA → / ← cynR	353486	A→T	intergenic (+321/+16)	0.052	cytosine/isoguanine deaminase/transcriptional activator of cyn operon; autorepressor
ybhA ←	793733	G→A	P52L (CCT→CTT)	1	pyridoxal phosphate (PLP) phosphatase
rdlC → / ← chaA	1266001	G→T	intergenic (+85/+204)	0.056	sRNA antisense regulator affects LdrC translation; proposed addiction module in LDR‑C repeat, with toxic peptide LdrC/calcium/sodium:proton antiporter
rttR ←	1282599	G→T	noncoding (94/171 nt)	0.099	rtT sRNA, processed from tyrT transcript
tpr ←			P12T (CCA→ACA)		protamine‑like protein
ydbA →	1460593	C→G	pseudogene (945/2513 nt)	0.051	pseudogene, autotransporter homolog; interrupted by IS2 and IS30
ydbA →	1460887	G→C	pseudogene (1239/2513 nt)	0.071	pseudogene, autotransporter homolog; interrupted by IS2 and IS30
rsxC →	1702966	T→A	R597R (CGT→CGA)	0.056	SoxR iron‑sulfur cluster reduction factor component; putative membrane‑associated NADH oxidoreductase of electron transport complex
cfa →	1736395	A→G	G242G (GGA→GGG)	0.052	cyclopropane fatty acyl phospholipid synthase (unsaturated‑phospholipid methyltransferase)
gapA →	1857656	G→T	G210V (GGT→GTT)	1	glyceraldehyde‑3‑phosphate dehydrogenase A
gatY ← / ← fbaB	2170713	C→A	intergenic (‑30/+278)	0.217	D‑tagatose 1,6‑bisphosphate aldolase 2, catalytic subunit/fructose‑bisphosphate aldolase class I
gatY ← / ← fbaB	2170724	G→T	intergenic (‑41/+267)	0.203	D‑tagatose 1,6‑bisphosphate aldolase 2, catalytic subunit/fructose‑bisphosphate aldolase class I
gatY ← / ← fbaB	2170758	C→A	intergenic (‑75/+233)	0.161	D‑tagatose 1,6‑bisphosphate aldolase 2, catalytic subunit/fructose‑bisphosphate aldolase class I
yqaB ← / ← argQ	2811133	A→T	intergenic (‑271/+10)	0.052	fructose‑1‑P and 6‑phosphogluconate phosphatase/tRNA‑Arg
rpoS ←	2,860,813:1	+T	coding (98/993 nt)	1	RNA polymerase, sigma S (sigma 38) factor
fdhD → / → yiiG	4080315	C→A	intergenic (+106/‑47)	0.124	formate dehydrogenase formation protein/DUF3829 family lipoprotein
acrZ - pgl	790370 - 794183	Δ3812 bp	large deletion	0.161	deletion spanning the molybdate transport operon, ybhA and part of pgl
206 kb amp.	592434 - 798903		large amplification		average coverage, 141; coverage in amplification, 220
gDNA harvested from frozen population after 44 population doublings of evolution
cusC → / → cusF	592439	A→T	intergenic (+10/‑148)	0.097	copper/silver efflux system, outer membrane component/periplasmic copper‑ and silver‑binding protein
ybhA ←	793733	G→A	P52L (CCT→CTT)	1	pyridoxal phosphate (PLP) phosphatase
cbpA ←	1058914	G→A	A106A (GCC→GCT)	0.051	DnaK co‑chaperone; curved DNA‑binding protein
ydbA →	1460458	T→C	pseudogene (810/2513 nt)	0.065	pseudogene, autotransporter homolog; interrupted by IS2 and IS30
ydbA →	1460467	G→A	pseudogene (819/2513 nt)	0.057	pseudogene, autotransporter homolog; interrupted by IS2 and IS30
ydbA →	1460752	C→T	pseudogene (1104/2513 nt)	0.054	pseudogene, autotransporter homolog; interrupted by IS2 and IS30
nohQ ← / → ynfO	1630790	C→T	intergenic (‑166/‑223)	0.068	pseudogene, Qin prophage; Phage DNA packaging protein Nu1 family;Phage or Prophage Related; DNA packaging protein NU1 homolog from lambdoid prophage Qin/uncharacterized protein, Qin prophage
gapA →	1857656	G→T	G210V (GGT→GTT)	1	glyceraldehyde‑3‑phosphate dehydrogenase A
gatY ← / ← fbaB	2170713	C→A	intergenic (‑30/+278)	0.452	D‑tagatose 1,6‑bisphosphate aldolase 2, catalytic subunit/fructose‑bisphosphate aldolase class I
gatY ← / ← fbaB	2170724	G→T	intergenic (‑41/+267)	0.388	D‑tagatose 1,6‑bisphosphate aldolase 2, catalytic subunit/fructose‑bisphosphate aldolase class I
fruA ←	2253909	A→G	G327G (GGT→GGC)	0.051	fused fructose‑specific PTS enzymes: IIBcomponent/IIC components
yphH →	2677265	T→C	T348T (ACT→ACC)	0.053	putative DNA‑binding transcriptional regulator
argQ ← / ← argZ	2811350	A→C	intergenic (‑131/+68)	0.101	tRNA‑Arg/tRNA‑Arg
rpoS ←	2,860,813:1	+T	coding (98/993 nt)	1	RNA polymerase, sigma S (sigma 38) factor
sibC → / ← serA	3050530	A→G	intergenic (+183/+7)	0.069	sRNA antisense regulator of toxic IbsC protein/D‑3‑phosphoglycerate dehydrogenase
metK → / → galP	3081572	G→T	intergenic (+353/‑71)	0.067	S‑adenosylmethionine synthetase/D‑galactose transporter
tnaA →	3883427	G→A	A446A (GCG→GCA)	0.061	tryptophanase/L‑cysteine desulfhydrase, PLP‑dependent
acrZ - pgl	790370 - 794183	Δ3812 bp	large deletion	0.017	deletion spanning the molybdate transport operon, ybhA and part of pgl
206 kb amp.	592434 - 798903		large amplification		average coverage, 103; coverage in amplification, 200
gDNA harvested from frozen population after 63 population doublings of evolution
ybcK →	564530	C→T	A58V (GCA→GTA)	0.087	DLP12 prophage; putative recombinase
cusC → / → cusF	592439	A→T	intergenic (+10/‑148)	0.122	copper/silver efflux system, outer membrane component/periplasmic copper‑ and silver‑binding protein
lysY → / → lysZ	776710	A→T	intergenic (+32/‑115)	0.059	tRNA‑Lys/tRNA‑Lys
ybhA ←	793733	G→A	P52L (CCT→CTT)	1	pyridoxal phosphate (PLP) phosphatase
aspC ←	980688	C→T	D160N (GAT→AAT)	0.057	aspartate aminotransferase, PLP‑dependent
helD →	1020827	G→A	A301T (GCT→ACT)	0.06	DNA helicase IV
agp →	1061724	C→T	G228G (GGC→GGT)	0.062	glucose‑1‑phosphatase/inositol phosphatase
ycgG →	1214155	G→A	A458T (GCT→ACT)	0.061	putative membrane‑anchored cyclic‑di‑GMP phosphodiesterase
sapB ←	1349436	T→C	I98V (ATT→GTT)	0.06	antimicrobial peptide transport ABC transporter permease
recE ←	1410167	G→A	P493S (CCA→TCA)	0.062	Rac prophage; exonuclease VIII, 5' ‑> 3' specific dsDNA exonuclease
ydbA →	1460151	C→T	pseudogene (503/2513 nt)	0.051	pseudogene, autotransporter homolog; interrupted by IS2 and IS30
ydbA →	1460593	C→G	pseudogene (945/2513 nt)	0.124	pseudogene, autotransporter homolog; interrupted by IS2 and IS30
ydcJ →	1490623	G→A	R360H (CGT→CAT)	0.059	putative metalloenzyme
gadB ←	1566191	G→A	R38C (CGC→TGC)	0.061	glutamate decarboxylase B, PLP‑dependent
lsrK ←	1593836	C→T	A211T (GCT→ACT)	0.052	autoinducer‑2 (AI‑2) kinase
ynfK ←	1660910	A→G	G189G (GGT→GGC)	0.058	putative dethiobiotin synthetase
ydgA →	1685432	G→A	A442T (GCA→ACA)	0.055	DUF945 family protein
gapA →	1857656	G→T	G210V (GGT→GTT)	1	glyceraldehyde‑3‑phosphate dehydrogenase A
fadD ←	1883817	C→T	A63T (GCT→ACT)	0.063	acyl‑CoA synthetase (long‑chain‑fatty‑acid‑‑CoA ligase)
nudL →	1890871	T→C	Y149H (TAT→CAT)	0.052	putative CoA pyrophosphohydrolase, weak 3‑phosphohydroxypyruvate phosphatase
ruvB ←	1939071	C→T	L181L (CTG→CTA)	0.057	ATP‑dependent DNA helicase, component of RuvABC resolvasome
fliC ←	1995896	C→T	A398T (GCT→ACT)	0.054	flagellar filament structural protein (flagellin)
yedY →	2033007	G→A	V17I (GTA→ATA)	0.069	membrane‑anchored, periplasmic TMAO, DMSO reductase
yegZ ←	2161175	T→C	pseudogene (121/213 nt)	0.053	pseudogene, gpD phage P2‑like protein D
mglA ←	2232658	C→T	R37R (CGG→CGA)	0.056	fused methyl‑galactoside transporter subunits of ABC superfamily: ATP‑binding components
cysK →	2526681	G→A	R305H (CGT→CAT)	0.055	cysteine synthase A, O‑acetylserine sulfhydrolase A subunit
ypfM ← / → yffB	2584306	C→T	intergenic (‑81/‑300)	0.055	stress‑induced small enterobacterial protein/putative ArsC family reductase
hcaF →	2664117	G→A	R123R (CGG→CGA)	0.054	3‑phenylpropionate dioxygenase, small (beta) subunit
rpoS ←	2,860,813:1	+T	coding (98/993 nt)	1	RNA polymerase, sigma S (sigma 38) factor
yqeG →	2979408	C→A	S68* (TCA→TAA)	0.052	putative transporter
yghS ←	3127274	G→A	R15C (CGT→TGT)	0.058	putative ATP‑binding protein
yhiJ ←	3624911	G→T	P347Q (CCA→CAA)	0.052	DUF4049 family protein
ilvC →	3952624	T→G	L432R (CTG→CGG)	0.057	ketol‑acid reductoisomerase, NAD(P)‑binding
206 kb amp.	592434 - 798903		large amplification		average coverage, 92; coverage in amplification, 250
gDNA harvested from frozen population after 82 population doublings of evolution
yagG →	281111	G→A	T2T (ACG→ACA)	0.05	CP4‑6 prophage; putative sugar transporter
cof →	463059	C→T	T64T (ACC→ACT)	0.052	thiamine pyrimidine pyrophosphate hydrolase; HMP‑PP phosphatase
ybbW →	533385	C→T	Y99Y (TAC→TAT)	0.057	putative allantoin transporter
sfmH →	558757	A→G	L322L (TTA→TTG)	0.074	FimA homolog
ybhA ←	793733	G→A	P52L (CCT→CTT)	1	pyridoxal phosphate (PLP) phosphatase
ybjT ←	903061	G→A	S226S (AGC→AGT)	0.077	putative NAD‑dependent oxidoreductase
clsC →	1102627	G→A	D273N (GAT→AAT)	0.066	stationary phase cardiolipin synthase 3
mcrA →	1206546	C→T	P249S (CCG→TCG)	0.059	putative 5‑methylcytosine/5‑hydroxymethylcytosine‑specific restriction nuclease; 5‑methylcytosine DNA binding protein; e14 prophage gene
recE ←	1410099	T→C	I515M (ATA→ATG)	0.077	Rac prophage; exonuclease VIII, 5' ‑> 3' specific dsDNA exonuclease
lomR →	1421780	G→A	pseudogene (135/210 nt)	0.057	pseudogene, Rac prophage lom homolog;Phage or Prophage Related; interrupted by IS5 and N‑ter deletion
narZ ←	1533500	A→G	I1116I (ATT→ATC)	0.06	nitrate reductase 2 (NRZ), alpha subunit
yddB ←	1570704	C→T	W391* (TGG→TGA)	0.068	putative TonB‑dependent outer membrane receptor
uidA ←	1688887	G→A	A481V (GCA→GTA)	0.052	beta‑D‑glucuronidase
ydhQ ←	1739453	C→T	G311D (GGT→GAT)	0.085	autotransporter adhesin‑related protein
ydhZ ← / → pykF	1749851	IS2 (–) +5 bp	intergenic (‑453/‑100)	0.068	uncharacterized protein/pyruvate kinase I
menI ←	1759682	C→T	G70S (GGT→AGT)	0.084	1,4‑dihydroxy‑2‑naphthoyl‑CoA hydrolase
ydiF →	1771397	C→T	I518I (ATC→ATT)	0.054	putative acetyl‑CoA:acetoacetyl‑CoA transferase: alpha subunit/beta subunit
pheT ←	1790680	G→T	Q508K (CAG→AAG)	0.064	phenylalanine tRNA synthetase, beta subunit
gdhA →	1837841	T→C	I405T (ATC→ACC)	0.057	glutamate dehydrogenase, NADP‑specific
gapA →	1857656	G→T	G210V (GGT→GTT)	1	glyceraldehyde‑3‑phosphate dehydrogenase A
insH1 ←	2059914	G→A	Q297* (CAG→TAG)	0.069	IS5 transposase and trans‑activator
yoeA →	2062234	C→T	pseudogene (119/304 nt)	0.068	CP4‑44 prophage; putative disrupted hemin or colicin receptor;Phage or Prophage Related; interrupted by IS2 and C‑terminal deletion
pbpG ←	2218017	G→A	I111I (ATC→ATT)	0.082	D‑alanyl‑D‑alanine endopeptidase
yfaL ←	2336483	Δ1 bp	coding (1166/3753 nt)	0.07	adhesin
nrdB →	2341041	G→A	R60H (CGT→CAT)	0.076	ribonucleoside‑diphosphate reductase 1, beta subunit, ferritin‑like protein
hyfR →	2607239	C→T	R661W (CGG→TGG)	0.055	hydrogenase‑4 transcriptional activator
yfiP →	2713034	G→A	P151P (CCG→CCA)	0.052	DTW domain protein
yfjK ←	2755093	G→A	R603C (CGT→TGT)	0.056	DEAD/H helicase‑like protein, CP4‑57 putative defective prophage
argQ ← / ← argZ	2811405	A→G	intergenic (‑186/+13)	0.092	tRNA‑Arg/tRNA‑Arg
argQ ← / ← argZ	2811408	T→A	intergenic (‑189/+10)	0.092	tRNA‑Arg/tRNA‑Arg
rpoS ←	2,860,813:1	+T	coding (98/993 nt)	1	RNA polymerase, sigma S (sigma 38) factor
mltA ←	2939962	G→A	G192G (GGC→GGT)	0.065	membrane‑bound lytic murein transglycosylase A
yqiG →	3181488	T→G	pseudogene (709/2445 nt)	0.063	pseudogene; fimbrial export usher family;putative membrane; Not classified; putative membrane protein
tsaD ←	3202955	G→A	G316G (GGC→GGT)	0.086	tRNA(ANN) t(6)A37 threonylcarbamoyladenosine modification protein; glycation binding protein
ygjI →	3220960	A→T	K456N (AAA→AAT)	0.08	putative transporter
yhaJ ←	3246800	C→T	L258L (TTG→TTA)	0.086	LysR family putative transcriptional regulator
yhbS ←	3293700	C→T	A140T (GCC→ACC)	0.088	putative acyl‑CoA transferase
infB ←	3309140	G→A	S78S (AGC→AGT)	0.061	translation initiation factor IF‑2
rng ←	3389714	G→A	Q481* (CAG→TAG)	0.081	ribonuclease G
yhjA ←	3662124	T→C	E142G (GAA→GGA)	0.053	putative cytochrome C peroxidase
ghrB →	3711156	C→T	R163C (CGT→TGT)	0.053	glyoxylate/hydroxypyruvate reductase B
yibL →	3770094	G→A	A24T (GCC→ACC)	0.053	ribosome‑associated DUF2810 family protein
polA →	4041159	G→A	L278L (CTG→CTA)	0.055	fused DNA polymerase I 5'‑>3' polymerase/3'‑>5' exonuclease/5'‑>3' exonuclease
rplA →	4168856	C→T	A17V (GCA→GTA)	0.066	50S ribosomal subunit protein L1
yjeI →	4362874	C→T	G83G (GGC→GGT)	0.051	DUF4156 family lipoprotein
rpsF →	4414978	G→T	S15I (AGC→ATC)	0.061	30S ribosomal subunit protein S6
tamB →	4436975	C→T	P1016L (CCG→CTG)	0.056	translocation and assembly module for autotransporter export, inner membrane subunit
acrZ - pgl	790370 - 794183	Δ3812 bp	large deletion	0.096	deletion spanning the molybdate transport operon, ybhA and part of pgl
pykF	1750016	+IS5	gene disruption by insertion element IS5	0.083	pyruvate kinase I
206 kb amp.	592434 - 798903		large amplification		average coverage, 70; coverage in amplification, 150
gDNA harvested from frozen population after 102 population doublings of evolution
rluA ←	60201	C→T	R49H (CGC→CAC)	0.057	dual specificity 23S rRNA pseudouridine(746), tRNA pseudouridine(32) synthase, SAM‑dependent
htrE ←	151635	A→G	A93A (GCT→GCC)	0.061	putative outer membrane usher protein
codA → / ← cynR	353486	A→T	intergenic (+321/+16)	0.093	cytosine/isoguanine deaminase/transcriptional activator of cyn operon; autorepressor
phoR →	413354	C→T	R4W (CGG→TGG)	0.076	sensory histidine kinase in two‑component regulatory system with PhoB
djlC →	676384	C→T	V239V (GTC→GTT)	0.051	J domain‑containing HscC co‑chaperone; Hsc56
tolA →	772429	C→T	A211V (GCG→GTG)	0.063	membrane anchored protein in TolA‑TolQ‑TolR complex
ybhA ←	793733	G→A	P52L (CCT→CTT)	1	pyridoxal phosphate (PLP) phosphatase
ybhF ←	823517	G→A	A307A (GCC→GCT)	0.054	putative transporter subunit of ABC superfamily: ATP‑binding component
serS →	935667	G→A	A262T (GCC→ACC)	0.053	seryl‑tRNA synthetase, also charges selenocysteinyl‑tRNA with serine
ycaM →	943086	A→G	L134L (TTA→TTG)	0.053	putative transporter
rttR ←	1282599	G→T	noncoding (94/171 nt)	0.228	rtT sRNA, processed from tyrT transcript
tpr ←			P12T (CCA→ACA)		protamine‑like protein
fabI ←	1344701	C→T	G199D (GGT→GAT)	0.062	enoyl‑[acyl‑carrier‑protein] reductase, NADH‑dependent
pspE →	1364248	G→A	K101K (AAG→AAA)	0.063	thiosulfate:cyanide sulfurtransferase (rhodanese)
tynA ←	1443861	C→T	P582P (CCG→CCA)	0.056	tyramine oxidase, copper‑requiring
ydbA →	1460887	G→C	pseudogene (1239/2513 nt)	0.06	pseudogene, autotransporter homolog; interrupted by IS2 and IS30
ydcR →	1504975	C→T	P239L (CCG→CTG)	0.061	putative DNA‑binding transcriptional regulator/putative amino transferase
yddH ← / → nhoA	1528200	C→T	intergenic (‑92/‑81)	0.053	flavin reductase like‑protein/N‑hydroxyarylamine O‑acetyltransferase
ydhZ ← / → pykF	1749851	IS2 (–) +5 bp	intergenic (‑453/‑100)	0.436	uncharacterized protein/pyruvate kinase I
pykF →	1750072	Δ4 bp	coding (118‑121/1413 nt)	0.183	pyruvate kinase I
pheS ←	1792888	G→A	G104G (GGC→GGT)	0.051	phenylalanine tRNA synthetase, alpha subunit
gapA →	1857656	G→T	G210V (GGT→GTT)	1	glyceraldehyde‑3‑phosphate dehydrogenase A
yeaX →	1880820	C→T	A240V (GCC→GTC)	0.054	putative YeaWX dioxygenase beta subunit, reductase component
cpsG ←	2116362	G→A	G33G (GGC→GGT)	0.07	phosphomannomutase
yegE →	2137110	G→A	A122T (GCT→ACT)	0.054	putative diguanylate cyclase
rcsB → / ← rcsC	2310356	C→T	intergenic (+50/+150)	0.052	response regulator in two‑component regulatory system with RcsC and YojN/hybrid sensory kinase in two‑component regulatory system with RcsB and YojN
yfaD →	2350804	A→G	D141G (GAC→GGC)	0.054	transposase_31 family protein
rpoS ←	2,860,813:1	+T	coding (98/993 nt)	1	RNA polymerase, sigma S (sigma 38) factor
ygcP →	2887978	C→T	L142L (CTG→TTG)	0.056	putative antiterminator regulatory protein
ygfK →	3012420	A→G	Q1001R (CAG→CGG)	0.051	putative Fe‑S subunit oxidoreductase subunit
yqiG →	3181488	T→G	pseudogene (709/2445 nt)	0.13	pseudogene; fimbrial export usher family;putative membrane; Not classified; putative membrane protein
yidE ←	3859264	C→A	G124W (GGG→TGG)	0.056	putative transporter
rpoC →	4178065	C→A	L930M (CTG→ATG)	0.134	RNA polymerase, beta prime subunit
groL →	4361014	G→A	R58H (CGT→CAT)	0.058	Cpn60 chaperonin GroEL, large subunit of GroESL
ytjC →	4624198	C→T	V195V (GTC→GTT)	0.05	phosphatase
acrZ - pgl	790370 - 794183	Δ3812 bp	large deletion	0.658	deletion spanning the molybdate transport operon, ybhA and part of pgl
pykF	1750016	+IS5	gene disruption by insertion element IS5	0.17-0.25	pyruvate kinase I
206 kb amp.	592434 - 798903		large amplification		average coverage, 88; coverage in amplification, 100
gDNA harvested from frozen population after 121 population doublings of evolution
ybhA ←	793733	G→A	P52L (CCT→CTT)	1	pyridoxal phosphate (PLP) phosphatase
rpsA →	957638	A→G	Q63R (CAG→CGG)	0.054	30S ribosomal subunit protein S1
agp →	1061104	G→A	A22T (GCA→ACA)	0.06	glucose‑1‑phosphatase/inositol phosphatase
ydbA →	1460752	C→T	pseudogene (1104/2513 nt)	0.084	pseudogene, autotransporter homolog; interrupted by IS2 and IS30
yncD ←	1516163	C→T	R387H (CGT→CAT)	0.056	putative iron outer membrane transporter
lsrA →	1597034	C→T	P430S (CCG→TCG)	0.058	autoinducer 2 import ATP‑binding protein
marC ←	1612543	A→T	F208Y (TTT→TAT)	0.065	UPF0056 family inner membrane protein
fumA ←	1682343	C→T	A98T (GCG→ACG)	0.054	fumarate hydratase (fumarase A), aerobic Class I
rsxC →	1702975	G→A	A600A (GCG→GCA)	0.066	SoxR iron‑sulfur cluster reduction factor component; putative membrane‑associated NADH oxidoreductase of electron transport complex
ydhZ ← / → pykF	1749851	IS2 (–) +5 bp	intergenic (‑453/‑100)	0.286	uncharacterized protein/pyruvate kinase I
pykF →	1750072	Δ4 bp	coding (118‑121/1413 nt)	0.155	pyruvate kinase I
ydiJ ←	1761800	T→C	A381A (GCA→GCG)	0.06	putative FAD‑linked oxidoreductase
pheS ←	1792317	Δ1 bp	coding (883/984 nt)	0.053	phenylalanine tRNA synthetase, alpha subunit
ydjI ←	1851266	C→T	R254H (CGT→CAT)	0.051	putative aldolase
gapA →	1857656	G→T	G210V (GGT→GTT)	1	glyceraldehyde‑3‑phosphate dehydrogenase A
gatY ← / ← fbaB	2170713	C→A	intergenic (‑30/+278)	0.271	D‑tagatose 1,6‑bisphosphate aldolase 2, catalytic subunit/fructose‑bisphosphate aldolase class I
nuoC ←	2395755	T→C	M524V (ATG→GTG)	0.053	NADH:ubiquinone oxidoreductase, fused CD subunit
gltX ←	2513422	C→T	A244T (GCA→ACA)	0.057	glutamyl‑tRNA synthetase
valY → / → lysV	2514610	Δ1 bp	intergenic (+3/‑2)	0.094	tRNA‑Val/tRNA‑Lys
acrD →	2583663	C→T	P904S (CCG→TCG)	0.052	aminoglycoside/multidrug efflux system
rseA ←	2702373	G→T	P131T (CCC→ACC)	0.057	anti‑sigma factor
clpB ←	2726393	G→T	Y380* (TAC→TAA)	0.067	protein disaggregation chaperone
bamD →	2730077	G→T	W191C (TGG→TGT)	0.056	BamABCDE complex OM biogenesis lipoprotein
yfjK ←	2754739	T→C	R721G (AGG→GGG)	0.051	DEAD/H helicase‑like protein, CP4‑57 putative defective prophage
argQ ← / ← argZ	2811350	A→C	intergenic (‑131/+68)	0.069	tRNA‑Arg/tRNA‑Arg
rpoS ←	2,860,813:1	+T	coding (98/993 nt)	1	RNA polymerase, sigma S (sigma 38) factor
recC ←	2955661	C→T	A43T (GCA→ACA)	0.053	exonuclease V (RecBCD complex), gamma chain
yqiG →	3181488	T→G	pseudogene (709/2445 nt)	0.085	pseudogene; fimbrial export usher family;putative membrane; Not classified; putative membrane protein
gadE → / → mdtE	3652282	C→A	intergenic (+29/‑310)	0.058	gad regulon transcriptional activator/anaerobic multidrug efflux transporter, ArcA‑regulated
birA →	4163183	C→T	Y58Y (TAC→TAT)	0.051	bifunctional biotin‑[acetylCoA carboxylase] holoenzyme synthetase/ DNA‑binding transcriptional repressor, bio‑5'‑AMP‑binding
rpoC →	4178065	C→A	L930M (CTG→ATG)	0.2	RNA polymerase, beta prime subunit
acrZ - pgl	790370 - 794183	Δ3812 bp	large deletion	0.834	deletion spanning the molybdate transport operon, ybhA and part of pgl
pykF	1750016	+IS5	gene disruption by insertion element IS5	0.1-0.2	pyruvate kinase I
206 kb amp.	592434 - 798903		large amplification		average coverage, 88; coverage in amplification, 95
gDNA harvested from frozen population after 151 population doublings of evolution (inadequate coverage)
ybhA ←	793733	G→A	P52L (CCT→CTT)	1	pyridoxal phosphate (PLP) phosphatase
caiB ←	38462	G→A	G218G (GGC→GGT)	0.058	crotonobetainyl CoA:carnitine CoA transferase
yagE →	278482	G→A	G165D (GGC→GAC)	0.058	2‑keto‑3‑deoxy gluconate (KDG) aldolase; CP4‑6 prophage
pheP →	598638	G→A	L408L (CTG→CTA)	0.053	phenylalanine transporter
lysY → / → lysZ	776710	A→T	intergenic (+32/‑115)	0.155	tRNA‑Lys/tRNA‑Lys
trxB ←	927381	G→A	G42G (GGC→GGT)	0.058	thioredoxin reductase, FAD/NAD(P)‑binding
focA ←	949452	C→A	V157V (GTG→GTT)	0.066	formate channel
asnS ←	984404	C→T	R13H (CGT→CAT)	0.083	asparaginyl tRNA synthetase
yccM ←	1048788	G→C	R11G (CGG→GGG)	0.067	putative 4Fe‑4S membrane protein
wrbA ←	1062957	C→T	D70N (GAC→AAC)	0.074	NAD(P)H:quinone oxidoreductase
ycfQ ←	1164071	C→T	R73H (CGC→CAC)	0.07	repressor for bhsA(ycfR)
dadA →	1234172	C→T	L382L (CTC→CTT)	0.054	D‑amino acid dehydrogenase
oppF →	1300267	T→C	W83R (TGG→CGG)	0.055	oligopeptide transporter subunit
ydbA →	1460752	C→T	pseudogene (1104/2513 nt)	0.08	pseudogene, autotransporter homolog; interrupted by IS2 and IS30
ydbA →	1460761	A→G	pseudogene (1113/2513 nt)	0.09	pseudogene, autotransporter homolog; interrupted by IS2 and IS30
ydcU →	1508281	C→T	S65L (TCG→TTG)	0.073	putative spermidine/putrescine transporter subunit
ydhZ ← / → pykF	1749851	IS2 (–) +5 bp	intergenic (‑453/‑100)	0.171	uncharacterized protein/pyruvate kinase I
gapA →	1857656	G→T	G210V (GGT→GTT)	1	glyceraldehyde‑3‑phosphate dehydrogenase A
znuB → / ← ruvB	1938497	T→C	intergenic (+41/+106)	0.055	zinc transporter subunit: membrane component of ABC superfamily/ATP‑dependent DNA helicase, component of RuvABC resolvasome
yecM ←	1953548	G→A	Q186* (CAG→TAG)	0.074	putative metal‑binding enzyme
fliE ←	2006482	T→C	Q5R (CAG→CGG)	0.083	flagellar basal‑body component
yedS →	2027573	A→G	pseudogene (42/663 nt)	0.071	pseudogene, outer membrane protein homology; putative outer membrane protein
hisH →	2088568	G→A	A185T (GCT→ACT)	0.061	imidazole glycerol phosphate synthase, glutamine amidotransferase subunit with HisF
rfbA ←	2104381	C→T	P40P (CCG→CCA)	0.064	glucose‑1‑phosphate thymidylyltransferase
nuoG ←	2391624	T→C	D674G (GAC→GGC)	0.057	NADH:ubiquinone oxidoreductase, chain G
oweS ←	2466561	G→A	pseudogene (504/708 nt)	0.063	pseudogene, CPS‑53 (KpLE1) prophage; bacteriophage replication protein O family;Phage or Prophage Related
yfeH →	2521275	A→T	Q324L (CAG→CTG)	0.056	putative inorganic ion transporter
eutA ←	2560129	A→G	Y39H (TAC→CAC)	0.051	reactivating factor for ethanolamine ammonia lyase
eutH ← / ← eutG	2561578	G→A	intergenic (‑112/+105)	0.055	ethanolamine transporter/ethanol dehydrogenase involved in ethanolamine utilization; aldehyde reductase, converts acetaldehyde to ethanol
eutE ←	2564466	G→A	T215T (ACC→ACT)	0.055	aldehyde oxidoreductase, ethanolamine utilization protein
eutE ←	2564694	C→T	A139A (GCG→GCA)	0.066	aldehyde oxidoreductase, ethanolamine utilization protein
rnc ←	2696847	G→A	C192C (TGC→TGT)	0.06	RNase III
rluD ←	2728973	C→T	G133D (GGC→GAC)	0.055	23S rRNA pseudouridine(1911,1915,1917) synthase
ygaY →	2802176	C→T	pseudogene (502/1178 nt)	0.078	pseudogene, major facilitator transporter superfamily;putative transport; Not classified; putative transport protein
rpoS ←	2,860,813:1	+T	coding (98/993 nt)	1	RNA polymerase, sigma S (sigma 38) factor
metK →	3080755	T→G	F231V (TTC→GTC)	0.125	S‑adenosylmethionine synthetase
yqiG →	3181488	T→G	pseudogene (709/2445 nt)	0.071	pseudogene; fimbrial export usher family;putative membrane; Not classified; putative membrane protein
yraN →	3288956	C→T	R68R (CGC→CGT)	0.068	UPF0102 family protein
nanT ←	3364939	C→T	G332D (GGC→GAC)	0.078	sialic acid transporter
kefG ←	3474483	G→A	A13V (GCC→GTC)	0.053	potassium‑efflux system ancillary protein for KefB, glutathione‑regulated
agrA → / → agrB	3641511	G→T	intergenic (+5/‑143)	0.058	Inactive antisense sRNA/Antisense sRNA antitoxin for the DinQ toxin
yhjG ←	3670801	G→A	P304S (CCG→TCG)	0.053	putative inner membrane‑anchored periplasmic AsmA family protein
yhjX ← / ← yhjY	3705400	T→C	intergenic (‑33/+196)	0.053	pyruvate‑inducible inner membrane protein, putative transporter/autotransporter beta‑domain protein
yigE ← / → corA	3994554	G→A	intergenic (‑138/‑232)	0.054	DUF2233 family protein/magnesium/nickel/cobalt transporter
recQ →	3999605	C→T	L128L (CTG→TTG)	0.062	ATP‑dependent DNA helicase
yihT ←	4065471	C→T	A181T (GCC→ACC)	0.077	putative aldolase
rpoC →	4178065	C→A	L930M (CTG→ATG)	0.488	RNA polymerase, beta prime subunit
arpA ←	4210689	G→A	T576M (ACG→ATG)	0.053	ankyrin repeat protein
malE ←	4236038	C→T	E104K (GAA→AAA)	0.055	maltose transporter subunit
rlmB →	4399610	T→C	G173G (GGT→GGC)	0.053	23S rRNA mG2251 2'‑O‑ribose methyltransferase, SAM‑dependent
insA →	4508490	G→T	Q49H (CAG→CAT)	0.055	IS1 repressor TnpA
acrZ - pgl	790370 - 794183	Δ3812 bp	large deletion	0.951	deletion spanning the molybdate transport operon, ybhA and part of pgl
206 kb amp.	592434 - 798903		large amplification		average coverage, 70; coverage in amplification not significantly elevated
gDNA harvested from population after 151 population doublings of evolution and overnight growth in LB (158x coverage)
ybhA ←	793733	G→A	P52L (CCT→CTT)	1	pyridoxal phosphate (PLP) phosphatase
xisE ←	1196378	C→T	P37P (CCG→CCA)	0.083	e14 prophage; putative excisionase
ydhZ ← / → pykF	1749851	IS2 (–) +5 bp	intergenic (‑453/‑100)	0.222	uncharacterized protein/pyruvate kinase I
pykF →	1750072	Δ4 bp	coding (118‑121/1413 nt)	0.076	pyruvate kinase I
pykF →	1751190	C→A	S412R (AGC→AGA)	0.071	pyruvate kinase I
gapA →	1857656	G→T	G210V (GGT→GTT)	1	glyceraldehyde‑3‑phosphate dehydrogenase A
rcsB → / ← rcsC	2310451	G→A	intergenic (+145/+55)	0.051	response regulator in two‑component regulatory system with RcsC and YojN/hybrid sensory kinase in two‑component regulatory system with RcsB and YojN
purF ←	2422201	C→A	*506L (TGA→TTA)	0.075	amidophosphoribosyltransferase
rpoS ←	2,860,813:1	+T	coding (99/993 nt)	1	RNA polymerase, sigma S (sigma 38) factor
ebgA →	3216345	C→A	T118T (ACC→ACA)	0.051	evolved beta‑D‑galactosidase, alpha subunit
tldD ← / ← yhdP	3385528	T→C	intergenic (‑141/+289)	0.067	putative peptidase/DUF3971‑AsmA2 domains protein
yhfW ←	3503073	C→T	G34S (GGT→AGT)	0.056	phosphopentomutase‑related metalloenzyme superfamily protein
rpoC →	4178065	C→A	L930M (CTG→ATG)	0.527	RNA polymerase, beta prime subunit
iclR ← / → metH	4213637	T→G	intergenic (‑81/‑119)	0.101	transcriptional repressor/homocysteine‑N5‑methyltetrahydrofolate transmethylase, B12‑dependent
sgcC ←	4519833	G→A	D76D (GAC→GAT)	0.057	putative PTS system EIIC permease component
acrZ - pgl	790370 - 794183	Δ3812 bp	large deletion	0.885	deletion spanning the molybdate transport operon, ybhA and part of pgl
pykF	1750016	+IS5	gene disruption by insertion element IS5	0.087	pyruvate kinase I
206 kb amp.	592434 - 798903		large amplification		average coverage, 158; coverage in amplification not significantly elevated
yqiG →	3181488	T→G	pseudogene (709/2445 nt)	0.05	pseudogene; fimbrial export usher family;putative membrane; Not classified; putative membrane protein
